# A genomic baseline for long-term monitoring of economically important aquatic species in the Netherlands

**DOI:** 10.64898/2026.10.29.762745

**Authors:** Christopher D. Barratt, Sophie Valk, Elianne van der Valk, Annemieke Rattink, Wout Abbink

**Affiliations:** Centre for Genetic Resources the Netherlands, Wageningen; Animal Breeding and Genomics, Wageningen; Wageningen Marine Research, Wageningen

**Keywords:** anthropogenic pressure, aquaculture, climate change, food security, sustainability

## Abstract

Aquatic species of economic and ecological importance are increasingly threatened by environmental change, yet their genetic diversity and population structure remain poorly characterised, limiting effective conservation and management. To address this gap, we initiated a multi-species genomic monitoring programme in 2022, targeting key marine and freshwater taxa. A total of 2,152 individuals from 113 locations were sampled across six species: turbot (*Scophthalmus maximus*), zander (*Sander lucioperca*), European eel (*Anguilla anguilla*; both glass eel in the marine environment and adult eel in freshwater environments), blue mussel (*Mytilus edulis*), flat oyster (*Ostrea edulis*), and Pacific oyster (*Magallana gigas*). Using genotyping-by-sequencing (GBS) and SNP arrays, we generated genome-wide SNP datasets to assess population structure, genetic diversity, inbreeding, and relatedness. Among fish species, population structure was generally weak, consistent with high connectivity. Genetic diversity and relatedness varied among some sampling locations, highlighting the value of location-specific baselines for identifying patterns that warrant further investigation and may inform future conservation and management. In bivalves, genetic differentiation varied among species and sampling locations. Mussel and flat oyster showed differentiation among several sampled populations, including distinct cultured flat-oyster groups, whereas Pacific oyster showed comparatively weak structure in the analyses. Together, these results provide a genomic baseline for key aquatic species in the Netherlands and demonstrate the value of coordinated, multi-species genomic monitoring. The identification of genetically distinct and diverse populations offers direct guidance for conservation prioritisation, restoration strategies, and the sustainable management of aquatic genetic resources under ongoing environmental change, in the Netherlands but also applied in other national and transnational monitoring contexts.
