## Supplementary material for "A genomic baseline for long-term monitoring of economically important aquatic species in the Netherlands": Table S2

### Sheet: all
Turbot	West	East	South
West	0	0.00166542	0.00255373
East	0.00166542	0	0.0042381
South	0.00255373	0.0042381	0
Eel	IJsselmeer	Eenmeer	Westeinde	Reeuwijkse_plassen	Wieringameer	Markermeer	Oude_Zeug	Westeinderplassen	Spakenburg	Last_Hoorn	Kornwelderzand	Harlingen	Den_Oever	Ijmuiden	Katwijk	Stellendam	Lauwersoog
IJsselmeer	0	0.00751905	0.00728258	0.00762632	0.00728997	0.00570659	0.00671494	0.00745068	0.00702158	0.00901063	0.00560757	0.00556458	0.00563386	0.00562318	0.00555021	0.0056732	0.00546571
Eenmeer	0.00751905	0	0.0169805	0.0179781	0.0174952	0.0100791	0.0140217	0.0175305	0.0158412	0.0284978	0.00924604	0.00911323	0.00915916	0.0092363	0.00919612	0.00948695	0.00910157
Westeinde	0.00728258	0.0169805	0	0.0170025	0.0165592	0.00961519	0.0133712	0.0163528	0.0148764	0.0261608	0.00902794	0.00889142	0.00893064	0.00896409	0.00894339	0.00925254	0.00884606
Reeuwijkse_plassen	0.00762632	0.0179781	0.0170025	0	0.0175483	0.0101135	0.0141343	0.0174606	0.0157602	0.0284127	0.00933966	0.00920721	0.00918972	0.00929948	0.00927019	0.00953873	0.0091715
Wieringameer	0.00728997	0.0174952	0.0165592	0.0175483	0	0.00974529	0.013605	0.016976	0.0151896	0.0277133	0.00913308	0.00901095	0.00896252	0.0090297	0.00908268	0.00941115	0.00894816
Markermeer	0.00570659	0.0100791	0.00961519	0.0101135	0.00974529	0	0.0086647	0.00991839	0.00929405	0.0127914	0.00683349	0.00677757	0.00674945	0.00678086	0.00673253	0.00695511	0.00665422
Oude_Zeug	0.00671494	0.0140217	0.0133712	0.0141343	0.013605	0.0086647	0	0.0136924	0.0125504	0.019672	0.00822024	0.00810911	0.00809161	0.00808026	0.00809031	0.00838591	0.00795209
Westeinderplassen	0.00745068	0.0175305	0.0163528	0.0174606	0.016976	0.00991839	0.0136924	0	0.0151835	0.026783	0.00919427	0.00901197	0.00901129	0.00904644	0.00910955	0.00937576	0.00894784
Spakenburg	0.00702158	0.0158412	0.0148764	0.0157602	0.0151896	0.00929405	0.0125504	0.0151835	0	0.0230033	0.00867585	0.00856941	0.00843986	0.00862851	0.00857449	0.00885352	0.00840907
Last_Hoorn	0.00901063	0.0284978	0.0261608	0.0284127	0.0277133	0.0127914	0.019672	0.026783	0.0230033	0	0.0113174	0.0112022	0.0111445	0.0113057	0.0113541	0.0117317	0.0111774
Kornwelderzand	0.00560757	0.00924604	0.00902794	0.00933966	0.00913308	0.00683349	0.00822024	0.00919427	0.00867585	0.0113174	0	0.00620307	0.00622089	0.00623053	0.006196	0.00631471	0.00609277
Harlingen	0.00556458	0.00911323	0.00889142	0.00920721	0.00901095	0.00677757	0.00810911	0.00901197	0.00856941	0.0112022	0.00620307	0	0.00615786	0.00615537	0.0061516	0.00624063	0.00604207
Den_Oever	0.00563386	0.00915916	0.00893064	0.00918972	0.00896252	0.00674945	0.00809161	0.00901129	0.00843986	0.0111445	0.00622089	0.00615786	0	0.00617786	0.00616278	0.00627159	0.00604763
Ijmuiden	0.00562318	0.0092363	0.00896409	0.00929948	0.0090297	0.00678086	0.00808026	0.00904644	0.00862851	0.0113057	0.00623053	0.00615537	0.00617786	0	0.00620856	0.00629324	0.00605767
Katwijk	0.00555021	0.00919612	0.00894339	0.00927019	0.00908268	0.00673253	0.00809031	0.00910955	0.00857449	0.0113541	0.006196	0.0061516	0.00616278	0.00620856	0	0.00621784	0.00598041
Stellendam	0.0056732	0.00948695	0.00925254	0.00953873	0.00941115	0.00695511	0.00838591	0.00937576	0.00885352	0.0117317	0.00631471	0.00624063	0.00627159	0.00629324	0.00621784	0	0.00617644
Lauwersoog	0.00546571	0.00910157	0.00884606	0.0091715	0.00894816	0.00665422	0.00795209	0.00894784	0.00840907	0.0111774	0.00609277	0.00604207	0.00604763	0.00605767	0.00598041	0.00617644	0
Zander	IJsselmeer	Markermeer
IJsselmeer	0	0.0031571
Markermeer	0.0031571	0
Mussel	Oosterschelde_Noord	Oosterschelde_Midden	Oosterschelde_West	Veerse_Meer	Grevelingen	Oosterschelde_Oost	Oostelijke_Waddenzee_Groninger_Wad	Westelijke_Waddenzee_Friese_Wad	Westelijke_Waddenzee_Midden	Westelijke_Waddenzee_Noord	Westelijke_Waddenzee_Zuid
Oosterschelde_Noord	0	0.00769524	0.00740008	0.0289007	0.0114719	0.00752951	0.00731654	0.0076884	0.00748004	0.0082203	0.00749002
Oosterschelde_Midden	0.00769524	0	0.00719013	0.0306117	0.0122654	0.00772138	0.0076054	0.00781041	0.00773917	0.00797284	0.00747648
Oosterschelde_West	0.00740008	0.00719013	0	0.0302624	0.0120275	0.00751183	0.00742844	0.00748658	0.00770563	0.00782231	0.00735753
Veerse_Meer	0.0289007	0.0306117	0.0302624	0	0.0155774	0.0296009	0.0295601	0.0302061	0.0299431	0.0308141	0.0304891
Grevelingen	0.0114719	0.0122654	0.0120275	0.0155774	0	0.0111198	0.0113815	0.0117136	0.0115918	0.0122191	0.0118742
Oosterschelde_Oost	0.00752951	0.00772138	0.00751183	0.0296009	0.0111198	0	0.00694039	0.00726052	0.00748582	0.00762977	0.00737003
Oostelijke_Waddenzee_Groninger_Wad	0.00731654	0.0076054	0.00742844	0.0295601	0.0113815	0.00694039	0	0.0069907	0.00705108	0.00735815	0.00705655
Westelijke_Waddenzee_Friese_Wad	0.0076884	0.00781041	0.00748658	0.0302061	0.0117136	0.00726052	0.0069907	0	0.00725579	0.00765924	0.00725812
Westelijke_Waddenzee_Midden	0.00748004	0.00773917	0.00770563	0.0299431	0.0115918	0.00748582	0.00705108	0.00725579	0	0.00761149	0.00726014
Westelijke_Waddenzee_Noord	0.0082203	0.00797284	0.00782231	0.0308141	0.0122191	0.00762977	0.00735815	0.00765924	0.00761149	0	0.00741709
Westelijke_Waddenzee_Zuid	0.00749002	0.00747648	0.00735753	0.0304891	0.0118742	0.00737003	0.00705655	0.00725812	0.00726014	0.00741709	0
Flat oyster	Grevelingen	Oosterschelde	Voordelta	Maasvlakte	Waddenzee	Hatchery 1	Hatchery 2
Grevelingen	0	-0.00014843	0.00023611	-0.00011524	0.016146	0.0051364	0.023761
Oosterschelde	-0.00014843	0	0.00032429	0.00017862	0.016751	0.0051735	0.024617
Voordelta	0.00023611	0.00032429	0	0.00030358	0.017018	0.0054731	0.024964
Maasvlakte	-0.00011524	0.00017862	0.00030358	0	0.016654	0.0051178	0.025173
Waddenzee	0.016146	0.016751	0.017018	0.016654	0	0.021501	0.041104
Hatchery 1	0.0051364	0.0051735	0.0054731	0.0051178	0.021501	0	0.029065
Hatchery 2	0.023761	0.024617	0.024964	0.025173	0.041104	0.029065	0
Pacific_oyster	Grevelingen	Oostelijke_Waddenzee_Groninger_Wad	Oosterschelde_Midden	Oosterschelde_Noord	Oosterschelde_Oost	Oosterschelde_West	Veerse_Meer	Westelijke_Waddenzee_Friese_Wad	Westelijke_Waddenzee_Midden	Westelijke_Waddenzee_Noord	Westelijke_Waddenzee_Zuid
Grevelingen	0	0.00202747	0.00202618	0.00239937	0.00303465	0.00660291	0.00178486	0.00188153	0.0018101	0.00195164	0.00614092
Oostelijke_Waddenzee_Groninger_Wad	0.00202747	0	0.00208858	0.00200012	0.00256695	0.00735786	0.00135798	0.00175866	0.00136607	0.00133433	0.00620039
Oosterschelde_Midden	0.00202618	0.00208858	0	0.00195582	0.00288776	0.00631624	0.00203048	0.00199462	0.00242542	0.00261649	0.00672281
Oosterschelde_Noord	0.00239937	0.00200012	0.00195582	0	0.00323693	0.00589873	0.00166396	0.00212794	0.00228791	0.00280653	0.00639544
Oosterschelde_Oost	0.00303465	0.00256695	0.00288776	0.00323693	0	0.00713385	0.00249723	0.00259036	0.00268499	0.00254686	0.00622869
Oosterschelde_West	0.00660291	0.00735786	0.00631624	0.00589873	0.00713385	0	0.00712397	0.00737615	0.00659407	0.00744133	0.0117679
Veerse_Meer	0.00178486	0.00135798	0.00203048	0.00166396	0.00249723	0.00712397	0	0.00177503	0.0024457	0.00229131	0.00620601
Westelijke_Waddenzee_Friese_Wad	0.00188153	0.00175866	0.00199462	0.00212794	0.00259036	0.00737615	0.00177503	0	0.00181404	0.00221612	0.00696013
Westelijke_Waddenzee_Midden	0.0018101	0.00136607	0.00242542	0.00228791	0.00268499	0.00659407	0.0024457	0.00181404	0	0.00187893	0.00582111
Westelijke_Waddenzee_Noord	0.00195164	0.00133433	0.00261649	0.00280653	0.00254686	0.00744133	0.00229131	0.00221612	0.00187893	0	0.00611748
Westelijke_Waddenzee_Zuid	0.00614092	0.00620039	0.00672281	0.00639544	0.00622869	0.0117679	0.00620601	0.00696013	0.00582111	0.00611748	0
