## Supplementary material for "A genomic baseline for long-term monitoring of economically important aquatic species in the Netherlands": Table S3

Species	Site_ID	Population number	Population_group	long	lat	n	Ar	Ho	He	Pi	Fis	Pa
Turbot	1	1	East	5.38333	54.13333	9	1.17383	0.28339	0.26233	0.0009	0	0.000180013
Turbot	2	2	East	5.38333	54.18333	10	1.18245	0.27067	0.24798	0.00077	-0.00002	0.000439049
Turbot	3	3	East	5.66667	54.21667	19	1.10896	0.2442	0.22497	0.00055	-0.00005	0.000303592
Turbot	4	4	East	5.43333	54.3	18	1.12257	0.24931	0.23287	0.00061	-0.00008	0.000266642
Turbot	5	5	East	5.65	54.41667	12	1.07885	0.20524	0.18883	0.00041	-0.00006	0.000701836
Turbot	6	6	East	5.63333	54.45	16	1.16751	0.27367	0.25408	0.00077	-0.00003	0.000254013
Turbot	8	8	West	5.21667	54.78333	10	1.13457	0.25055	0.22697	0.00063	0	0.000334497
Turbot	9	9	West	5.01667	54.56667	4	1.09486	0.25731	0.21912	0.00067	-0.00006	0.00029527
Turbot	10	10	West	4.66667	54.46667	7	1.09753	0.22765	0.2017	0.00053	-0.00003	0.000327137
Turbot	11	11	West	4.66667	54.36667	5	1.12293	0.23056	0.19504	0.00055	-0.00005	0.000439717
Turbot	12	12	West	4.66667	54.3	4	1.00485	0.14119	0.12102	0.0002	-0.00005	0.0185204
Turbot	13	13	West	4.48333	54.26667	2	1.10841	0.25207	0.18731	0.00072	-0.00001	0.000927923
Turbot	14	14	West	4.88333	54.25	3	1.17487	0.29115	0.24224	0.00096	-0.00001	0.00152038
Turbot	15	15	West	4.28333	54.11667	1	1.16451	0.27409	0.13705	0.00084	0	0.00789384
Turbot	16	16	West	3.33333	53.96667	1	1.12381	0.25296	0.12648	0.0007	0	0.00457444
Turbot	17	17	West	3.28333	53.85	1	1.22216	0.29133	0.14566	0.00097	0	0.0184128
Turbot	18	18	South	3.93333	52.51667	5	1.21201	0.28993	0.25576	0.00096	0	0.000852622
Turbot	19	19	South	3.4	52.65	1	1.21311	0.29077	0.14539	0.00091	-0.00002	0.0150319
Turbot	20	20	South	3.4	52.58333	1	1.1954	0.28514	0.14257	0.00092	0	0.0104067
Turbot	21	21	South	2.66667	53.25	1	1.20761	0.28462	0.14231	0.00095	0	0.0129514
Turbot	22	22	South	2.73333	53.46667	2	1.17427	0.27887	0.21277	0.00094	0	0.00203709
Turbot	23	23	West	2.88333	53.56667	1	1.20967	0.29484	0.14742	0.00094	0.00002	0.0130904
Turbot	24	24	South	3.11667	53.4	3	1.1869	0.29178	0.24612	0.00098	0	0.00239548
Turbot	25	25	South	3.11667	53.16667	1	1.20307	0.29075	0.14538	0.00093	0.00002	0.0115402
Turbot	26	26	South	3.73333	53.03333	1	1.21177	0.28253	0.14127	0.00093	0	0.015683
Turbot	27	27	South	3.76667	53.13333	2	1.19862	0.29205	0.22121	0.00099	0	0.00491012
Turbot	28	28	East	6.05	54.18333	2	1.05969	0.22332	0.16064	0.0005	0.00001	0.00115313
Turbot	29	29	East	6.15	54.9175	3	1.14603	0.28377	0.23336	0.00086	-0.00003	0.000785203
Turbot	30	30	East	6.13333	54.98333	2	1.20726	0.2927	0.22426	0.00101	-0.00002	0.00764835
Turbot	31	31	East	6.418	55.351	1	1.19547	0.28737	0.14368	0.00091	0.00003	0.011586
Turbot	32	32	East	6.4675	55.434	1	1.21395	0.31616	0.15808	0.00099	0	0.0151114
Turbot	33	33	East	6.5505	55.50117	2	1.13972	0.28361	0.20709	0.00082	0	0.00364027
Turbot	34	34	East	6.38433	55.40133	2	1.18133	0.29056	0.21685	0.00095	-0.00003	0.00390038
Turbot	35	35	East	6.10033	55.05117	2	1.18127	0.28719	0.2163	0.00095	-0.00001	0.00363966
Turbot	36	36	East	6.58383	54.66667	2	1.15504	0.29531	0.21472	0.00088	0.00001	0.00268725
Turbot	37	37	East	6.13467	54.318	1	1.17195	0.27392	0.13696	0.00085	-0.00004	0.0106877
Turbot	38	38	East	6.31717	54.36683	1	1.17039	0.27162	0.13581	0.00086	0	0.00629903
Turbot	39	39	East	6.55067	54.21767	1	1.11003	0.24551	0.12275	0.00065	0	0.00357032
Turbot	pop_1	40	West	3.952170049	53.94210186	23	1.13693	0.27634	0.26113	0.00079	0	0.000122495
Turbot	pop_2	41	West	3.798982291	53.89827695	30	1.15471	0.27835	0.26487	0.00081	-0.00007	0.000305474
Turbot	pop_3	42	West	3.41853081	53.90020591	14	1.13962	0.29516	0.26351	0.00081	-0.00007	0.000216985
Turbot	pop_4	43	West	2.957639501	54.21458084	17	1.14773	0.28076	0.26421	0.00083	-0.00015	0.000120308
Turbot	pop_5	44	West	3.038504769	54.39525238	3	1.11478	0.27019	0.22231	0.00079	-0.00006	0.000758432
Turbot	pop_6	45	West	3.347284208	54.48289865	3	1.10613	0.26965	0.22083	0.00076	-0.00002	0.000418171
Turbot	pop_7	46	West	3.727588148	54.16837354	4	1.11888	0.27738	0.24103	0.00082	-0.00002	0.000403892
Turbot	pop_8	47	West	3.653130935	54.30361653	5	1.18036	0.29974	0.25212	0.00088	-0.00001	0.00132937
Turbot	pop_9	48	West	3.654557492	54.39348461	5	1.16806	0.27292	0.24306	0.00084	-0.0001	0.000862108
Turbot	pop_10	49	West	3.884584952	54.34708013	5	1.15814	0.27442	0.24073	0.00083	0	0.000581496
Turbot	pop_11	50	West	4.039534104	54.39078412	7	1.14287	0.27364	0.25114	0.00082	-0.00003	0.000290811
Turbot	pop_12	51	West	4.366943287	54.97172471	19	1.13453	0.27044	0.25668	0.00076	-0.00001	0.0002288
Turbot	pop_13	52	West	5.069518519	54.96179606	7	1.13467	0.27029	0.24745	0.0008	-0.00004	0.000196777
Turbot	pop_14	53	West	4.8312911	54.87573704	8	1.1395	0.27483	0.2539	0.00083	-0.00001	0.000245759
Turbot	pop_15	54	West	4.67365308	54.8330721	14	1.12729	0.27357	0.25785	0.0008	-0.00002	0.000106213
Turbot	pop_16	55	West	4.66810067	54.69832791	9	1.12581	0.26911	0.25229	0.00079	-0.00004	0.000114518
Turbot	pop_17	56	West	4.511322105	54.65544488	17	1.13336	0.27167	0.25943	0.0008	0	9.39E-05
Turbot	pop_18	57	West	4.576642296	54.34002254	7	1.13994	0.27349	0.24963	0.00082	-0.00002	0.000170542
						357
Eel	IJsselmeer	1	-	5.390646	52.792648	67	1.33463	0.048827	0.21975	0.25537	0.00814	0.00437
Eel	Eenmeer	2	-	5.327898	52.28139	17	1.30227	0.0353864	0.2194	0.25012	0.00816	0.00381
Eel	Westeinde	3	-	5.333951	52.706119	19	1.29003	0.040202	0.22097	0.24844	0.00784	0.00338
Eel	Eevwijk	4	-	5.342035	51.691763	17	1.30438	0.0335762	0.22151	0.25291	0.00834	0.00391
Eel	Wieringameer	5	-	4.916184	52.879907	18	1.28452	0.0450715	0.21661	0.2427	0.00751	0.00321
Eel	Markermeer	6	-	5.1987	52.51954	45	1.32841	0.0421113	0.22411	0.2543	0.00825	0.00386
Eel	Oude_Zeug	7	-	5.128207	52.8677	27	1.31463	0.0391969	0.2234	0.25209	0.00816	0.00369
Eel	Westeinderplassen	8	-	4.719366	52.241474	18	1.29978	0.0334499	0.21982	0.25249	0.00826	0.00401
Eel	Spakenburg	9	-	5.391952	52.252704	22	1.30756	0.0349029	0.21974	0.25256	0.00823	0.00406
Eel	Last_Hoorn	10	-	5.066661	52.631722	5	1.29435	0.0335955	0.22146	0.2309	0.0083	0.00258
Eel	Kornwelderzand	11	-	5.33932	53.077395	50	1.32892	0.0830327	0.22181	0.26	0.00854	0.00475
Eel	Harlingen	12	-	5.411278	53.167646	50	1.31894	0.068954	0.22111	0.2622	0.00866	0.00507
Eel	Den_Oever	13	-	5.044132	52.938695	50	1.31842	0.0677747	0.22163	0.2632	0.00871	0.00511
Eel	Ijmuiden	14	-	4.541762	52.469245	50	1.32119	0.071891	0.22016	0.26101	0.0086	0.00502
Eel	Katwijk	15	-	4.395343	52.213492	50	1.32459	0.0798717	0.2223	0.25884	0.00847	0.00454
Eel	Stellendam	16	-	4.042963	51.831619	48	1.31225	0.0710218	0.22022	0.2586	0.00843	0.00468
Eel	Lauwersoog	17	-	6.189764	53.413434	51	1.31606	0.0713438	0.22178	0.25906	0.00848	0.00461
						604
Zander	IJsselmeer	1	-	5.390646	52.792648	70	1.36696	0.40252	0.31117	0.00037	-0.00022	0.384617
Zander	Markermeer	2	-	5.1987	52.51954	82	1.36288	0.39458	0.30742	0.00036	-0.00021	0.380535
						152
Blue mussel	Oosterschelde_Noord	1	-	4.105	51.61888889	50	1.25467	0.15806	0.24151	0.00559	0.00754	0.0410378
Blue mussel	Oosterschelde_Midden	2	-	4.04527778	51.60527778	50	1.25248	0.16005	0.23997	0.00548	0.00713	0.0400161
Blue mussel	Oosterschelde_West	3	-	3.78638889	51.63722222	50	1.26131	0.15898	0.24076	0.0054	0.00722	0.0513331
Blue mussel	Veerse_Meer	4	-	3.76586	51.5534	50	1.26131	0.15557	0.25024	0.00595	0.0086	0.102173
Blue mussel	Grevelingen	5	-	3.907254	51.759372	50	1.24614	0.16525	0.25386	0.00608	0.00811	0.0392017
Blue mussel	Oosterschelde_Oost	6	-	4.119504	51.495323	50	1.25889	0.16442	0.24656	0.00588	0.00766	0.0391915
Blue mussel	Oostelijke_Waddenzee_Groninger_Wad	7	-	6.550975	53.476203	50	1.24607	0.16683	0.24858	0.00582	0.00727	0.0345521
Blue mussel	Westelijke_Waddenzee_Friese_Wad	8	-	5.707495	53.368858	50	1.25446	0.16473	0.24425	0.00582	0.00745	0.0401951
Blue mussel	Westelijke_Waddenzee_Midden	9	-	5.347805	53.224138	50	1.25553	0.16387	0.24286	0.0057	0.00724	0.0411017
Blue mussel	Westelijke_Waddenzee_Noord	10	-	5.326512	53.362958	50	1.25587	0.16497	0.24477	0.0058	0.00741	0.0386471
Blue mussel	Westelijke_Waddenzee_Zuid	11	-	5.292973	53.090155	50	1.24951	0.16463	0.24648	0.00585	0.00755	0.0360397
						550
Flat oyster	Grevelingen_NL	1	-	3.964	51.76245	62	1.28152	0.0249842	0.276745692	0.278010419	0.000454863	0.004547705
Flat oyster	Oosterschelde_NL	2	-	3.83037	51.63766	45	1.2809	0.0243314	0.277362166	0.278046529	0.000456391	0.002459307
Flat oyster	Maasvlakte_NL	3	-	4.0097	51.96022	44	1.28204	0.0261589	0.276701859	0.277948626	0.000454101	0.004461966
Flat oyster	Voordelta_NL	4	-	3.55795	51.59526	43	1.28036	0.0255499	0.277045877	0.277934952	0.000453022	0.003148196
Flat oyster	Wadden_Sea	5	-	6.59001	53.48999	31	1.27677	0.0318625	0.276933955	0.277941451	0.00043348	0.00362412
Flat oyster	Hatchery_1_Stichting_Zeeschelp	6	-	3.685269	51.597361	51	1.2763	0.0219204	0.277115266	0.278082352	0.000412051	0.003476675
Flat oyster	Hatchery_2_Roem_van_Yerseke	7	-	4.046482	51.500966	32	1.27994	0.0452367	0.276654011	0.277799591	0.000415416	0.004120641
						246
Pacific oyster	Grevelingen	1	-	3.907254	51.759372	40	1.78027	0.0249061	0.23868529	0.254841955	7.96E-06	0.06334996
Pacific oyster	Oostelijke_Waddenzee_Groninger_Wad	2	-	6.550975	53.476203	50	1.78542	0.027331	0.241701335	0.254616436	7.32E-06	0.050620614
Pacific oyster	Westelijke_Waddenzee_Friese_Wad	3	-	5.707495	53.368858	48	1.78648	0.0276507	0.241174607	0.254768697	7.29E-06	0.062017082
Pacific oyster	Westelijke_Waddenzee_Midden	4	-	5.347805	53.224138	50	1.79126	0.0270919	0.239887859	0.254859201	7.33E-06	0.058900272
Pacific oyster	Westelijke_Waddenzee_Noord	5	-	5.326512	53.362958	49	1.7868	0.0277013	0.239681904	0.254953809	7.35E-06	0.058192295
Pacific oyster	Westelijke_Waddenzee_Zuid	6	-	5.292973	53.090155	50	1.8015	0.0328954	0.245045879	0.254650116	7.98E-06	0.046199548
Pacific oyster	Veerse_Meer	7	-	3.76586	51.5534	40	1.78445	0.0262829	0.239806033	0.254877	8.00E-06	0.059042161
Pacific oyster	Oosterschelde_Noord	8	-	4.105	51.61888889	46	1.77234	0.0229778	0.239864028	0.254881561	8.03E-06	0.053248689
Pacific oyster	Oosterschelde_Midden	9	-	4.04527778	51.60527778	45	1.77076	0.0229928	0.239168652	0.254988537	8.06E-06	0.058719803
Pacific oyster	Oosterschelde_Oost	10	-	4.119504	51.495323	46	1.76416	0.0229818	0.240022176	0.254856943	8.03E-06	0.059869195
Pacific oyster	Oosterschelde_West	11	-	3.78638889	51.63722222	47	1.76757	0.0229686	0.242975897	0.254746696	8.03E-06	0.037670828
						511
